# Does the territorial behaviour of the Amur tiger affect the accuracy of occupancy estimation?

**DOI:** 10.1101/2023.01.16.524338

**Authors:** Bing Xie, Yinan Gong, Yanwen Fu, Limin Feng, Haitao Yang

## Abstract

1. Accurate estimates of wildlife distributions and population persistence are essential for conservation programs. Occupancy models that account for detection probability have been used to characterize the occupancy and habitat selection of imperilled species. However, failure to distinguish between true-presence and pseudo-presence associated with territorial behaviour can result in the overestimation of the occupancy probability of target species in unsuitable habitats, and this can have major implications for the development of conservation strategies.

2. For highly territorial wildlife species requiring high-quality habitat for survival, occasional ‘Presence’ in unsuitable areas might be related to dispersal or migration, but this does not reflect actual occupancy and habitat use. ‘True-Presence’ and ‘Pseudo-Presence’ should be distinguished for target species to better reflect their actual occupancy and habitat use.

3. To investigate the effect of ‘True-Presence’ and ‘Pseudo-Presence’ on wildlife occupancy estimation, we developed a modified model (M_m_) that considers the territorial behaviour of the Amur tiger in northeast China, which distinguished between ‘True-Presence’ and ‘Pseudo-Presence’. We compared two models, M_m_ and M_0_ (conventional occupancy model), and assessed model performance using goodness-of-fit evaluation, detection and occupancy probability, and favourable variable selection.

4. We found that M_m_, which has fewer favourable variables, is more powerful than M_0_ for estimating detection and occupancy probability, as well as characterizing the effect of various factors on the habitat use of Amur tigers. Furthermore, M_m_ significantly reduced the overestimation of occupancy probability outside the home range compared with M_0_, and detection probability estimates did not significantly differ between M_0_ and M_m_. Finally, M_m_ provided more empirical habitat selection variables for the Amur tiger.

5. Our results revealed how ‘True-Presence’ and ‘Pseudo-Presence’ affect the occupancy probability and habitat selection of Amur tigers. Our method improves the accuracy of occupancy models; it can also be used to characterize the habitat selection and distribution of wildlife species and be applied to other territorial species.
