## Appendix 1-3 and Table S1-S4 for "Does the territorial behaviour of the Amur tiger affect the accuracy of occupancy estimation?": Appendix 3.xlsx

### Sheet: M0
HC-Cam104	0	0	0	0	1	0	0	0
HC-Cam105	0	0	0	0	0	0	0	0
HC-Cam106	0	0	0	0	0	0	0	0
HC-Cam107	0	0	0	0	0	0	0	0
HC-Cam108	0	0	0	0	0	0	0	0
HC-Cam109	0	0	0	0	0	0	0	0
HC-Cam110	0	0	0	0	0	0	0	0
HC-Cam111	0	0	0	0	0	0	0	0
HC-Cam112	0	0	0	0	0	0	0	0
HC-Cam113	0	1	1	0	1	1	1	1
HC-Cam114	1	0	0	0	0	0	1	0
HC-Cam115	0	0	0	0	0	0	0	1
HC-Cam116	1	0	0	0	0	0	0	0
HC-Cam117	0	0	0	0	0	0	0	0
HC-Cam118	0	0	0	0	0	0	0	0
HC-Cam119	0	0	0	0	0	1	0	0
HC-Cam120	0	1	1	0	1	1	0	1
HC-Cam121	0	0	1	0	1	1	0	1
HC-Cam122	0	1	1	0	1	1	0	1
HC-Cam123	0	0	0	0	0	0	0	0
HC-Cam124	0	0	0	0	0	1	0	1
HC-Cam125	0	0	0	0	0	0	0	0
HC-Cam126	1	0	1	0	0	0	0	0
HC-Cam127	0	0	0	0	0	0	0	0
HC-Cam128	0	1	1	1	1	1	1	1
HC-Cam129	0	0	0	1	0	0	0	0
HC-Cam130	0	0	0	0	0	1	0	0
HC-Cam131	0	1	1	1	1	1	0	1
HC-Cam132	0	0	1	1	1	1	1	1
HC-Cam133	0	0	0	0	1	1	0	0
HC-Cam134	0	1	1	0	0	1	0	0
HC-Cam135	0	0	0	0	0	0	0	1
HC-Cam136	0	1	1	1	1	0	1	0
HC-Cam137	0	0	0	0	0	0	0	1
HC-Cam138	0	1	1	1	0	0	0	0
HC-Cam139	0	0	1	0	1	1	1	1
HC-Cam140	1	1	1	1	0	1	0	0
HC-Cam142	1	0	0	1	1	1	0	1
HC-Cam143	0	0	0	0	0	1	0	0
HC-Cam144	0	0	0	0	0	1	1	0
HC-Cam145	0	0	0	0	0	1	0	0
HC-Cam146	0	0	0	0	0	0	0	0
HC-Cam147	0	0	0	0	0	0	0	0
HC-Cam148	0	0	0	0	0	0	0	0
HC-Cam149	0	0	1	0	1	1	1	1
HC-Cam151	0	0	0	0	1	1	1	1
HC-Cam152	0	0	0	0	0	0	0	0
HC-Cam153	0	1	0	0	1	0	1	1
HC-Cam154	0	0	0	0	0	1	0	0
HC-Cam155	0	0	0	0	0	0	0	0
HC-Cam156	1	0	0	1	0	0	0	0
HC-Cam157	0	0	0	0	0	0	0	0
HC-Cam158	1	0	0	0	0	0	1	0
HC-Cam159	0	0	0	0	0	0	0	0
HC-Cam160	0	0	0	0	0	0	0	0
HC-Cam161	0	0	0	0	0	0	0	0
HC-Cam162	0	0	0	0	0	0	0	0
HC-Cam163	0	0	0	0	0	0	0	0
HC-Cam169	0	-	0	0	0	0	0	0
HC-Cam170	0	-	0	0	0	0	0	0
HC-Cam171	0	0	0	0	0	1	0	0
HC-Cam172	0	0	0	0	0	0	0	0
HC-Cam174	0	0	0	0	0	0	0	0
HC-Cam175	0	0	0	0	0	0	0	0
HC-Cam176	0	0	0	0	0	0	0	0
HC-Cam177	0	0	0	0	0	0	0	0
HC-Cam207	0	0	1	0	0	1	1	0
HC-Cam208	0	1	0	1	1	1	0	0
HC-Cam209	0	1	0	0	0	0	0	0
HC-Cam211	1	1	-	-	-	-	-	-
HC-Cam212	0	0	0	0	0	0	0	0
HC-Cam219	0	0	0	0	0	0	0	0
HC-Cam220	0	0	0	0	0	0	0	0
HC-Cam221	0	0	0	0	0	0	0	0
HC-Cam224	0	0	0	0	0	0	0	0
HC-Cam225	0	0	0	0	0	0	0	0
HC-Cam226	1	0	0	0	0	0	0	0
HC-Cam227	0	0	0	0	0	0	0	0
HC-Cam228	0	0	0	0	0	0	0	-
HC-Cam229	0	0	0	0	0	0	0	0
HC-Cam230	0	0	0	0	0	0	0	0
HC-Cam231	0	0	0	0	0	0	0	0
HC-Cam233	0	0	0	0	0	0	0	0
HC-Cam235	0	0	0	0	0	0	0	0
HC-Cam236	0	0	0	0	0	0	0	0
HC-Cam237	0	0	0	0	0	0	0	0
HC-Cam238	0	0	0	0	0	0	0	0
HC-Cam239	0	0	0	0	0	0	0	0
HC-Cam240	0	0	0	0	0	0	0	0
HC-Cam241	0	0	0	0	0	0	0	0
HC-Cam242	0	0	0	0	0	0	0	0
HC-Cam243	0	0	0	0	0	0	0	0
HC-Cam244	0	0	0	0	0	0	0	0
HC-Cam245	0	0	0	1	0	0	0	0
HC-Cam246	0	0	0	0	0	0	0	0
HC-Cam247	0	0	0	0	0	0	0	0
HC-Cam248	0	0	0	0	0	0	0	0
HC-Cam249	0	0	-	-	-	-	-	-
HC-Cam250	0	0	-	-	-	-	-	-
HC-Cam251	0	0	0	0	0	0	0	0
HC-Cam252	0	0	-	-	-	-	-	0
HC-Cam253	0	0	0	0	-	-	-	0
HC-Cam254	0	0	0	0	0	0	0	0
HC-Cam255	0	0	-	-	-	-	-	0
HC-Cam256	0	0	0	0	0	0	0	0
HC-Cam257	0	0	0	0	0	0	0	0
HC-Cam258	0	0	0	0	0	0	0	0
HC-Cam259	0	0	0	0	0	0	0	0
HC-Cam260	0	0	0	0	0	0	0	0
HC-Cam261	0	0	0	0	0	0	0	0
HC-Cam262	0	0	0	0	0	0	0	0
HC-Cam263	0	0	0	0	0	0	0	0
HC-Cam264	0	0	0	0	0	0	0	0
HC-Cam266	0	0	0	0	0	0	0	0
HC-Cam268	0	0	0	0	0	0	0	0
HC-Cam269	0	0	0	0	-	-	-	-
HC-Cam270	0	0	0	-	-	-	-	-
HC-Cam271	0	0	0	0	0	0	0	0
HC-Cam272	0	0	0	0	0	0	0	0
HC-Cam273	0	0	0	0	0	0	1	0
HC-Cam274	0	0	0	0	0	0	0	0
HC-Cam275	0	0	0	0	0	0	0	0
HC-Cam276	1	0	0	0	0	0	0	0
HC-Cam277	0	0	0	0	0	0	0	0
HC-Cam278	0	0	0	0	0	0	0	0
HC-Cam279	0	0	0	0	0	1	0	0
HC-Cam280	0	0	0	0	0	0	0	0
HC-Cam281	0	0	0	-	-	-	-	-
HC-Cam282	0	0	0	0	0	0	0	-
HC-Cam283	0	0	0	0	0	0	0	0
HC-Cam289	0	0	0	0	0	0	0	0
HC-Cam296	0	0	0	0	0	0	0	0
HC-Cam297	-	-	-	0	0	0	0	0
HC-Cam298	-	-	-	0	0	0	0	0
HC-Cam299	-	-	-	-	-	-	0	0
HC-Cam300	0	0	0	0	0	1	0	0
HC-Cam301	0	0	0	0	0	0	0	0
HC-Cam302	0	0	0	0	0	0	0	0
HC-Cam303	0	0	0	0	0	0	0	0
HC-Cam304	0	0	0	0	0	0	0	0
HC-Cam305	0	0	0	0	0	0	0	0
HC-Cam306	0	0	0	0	0	0	0	0
HC-Cam307	0	0	0	0	0	0	0	0
HC-Cam308	0	0	0	1	0	0	0	0
HC-Cam309	0	0	0	0	0	0	0	0
HC-Cam310	0	0	0	0	0	0	0	0
HC-Cam311	0	0	0	0	0	0	0	0
HC-Cam312	-	0	0	0	0	0	0	0
HC-Cam313	0	0	0	0	1	0	0	0
HC-Cam314	0	0	0	0	0	0	0	0
HC-Cam315	0	0	0	0	0	0	0	0
HC-Cam316	-	0	0	0	0	0	0	0
HC-Cam317	0	0	0	0	0	0	0	0
HC-Cam318	0	0	0	0	0	0	0	0
HC-Cam319	0	0	0	0	0	0	0	0
HC-Cam320	0	0	0	0	0	0	0	0
HC-Cam321	0	0	0	0	0	0	0	0
HC-Cam322	0	0	0	0	0	1	1	0
HC-Cam323	0	0	0	0	0	0	0	0
HC-Cam324	0	0	-	-	-	-	-	0
HC-Cam325	0	1	0	0	0	0	0	0
HC-Cam326	0	0	0	0	0	0	0	0
HC-Cam327	0	0	0	0	0	0	0	0
HC-Cam328	0	0	0	0	0	0	0	0
HC-Cam329	0	0	0	0	0	0	0	0
HC-Cam330	0	0	0	0	0	0	0	0
HC-Cam331	0	0	0	0	0	0	0	0
HC-Cam332	0	0	0	0	0	0	0	0
HC-Cam333	0	0	0	0	0	0	0	0
HC-Cam334	0	0	1	0	1	0	0	1
HC-Cam335	0	0	1	1	1	0	1	1
HC-Cam336	0	1	1	0	0	0	0	0
HC-Cam337	0	0	0	0	0	1	0	0
HC-Cam338	0	0	0	0	0	0	0	0
HC-Cam339	0	0	1	0	1	1	0	0
HC-Cam340	0	0	0	0	0	0	0	1
HC-Cam370	0	0	0	0	0	0	0	0
HC-Cam371	0	0	0	0	1	0	0	0
HC-Cam372	0	0	0	0	0	0	0	0
HC-Cam373	0	0	0	0	0	0	0	0
HC-Cam374	0	0	0	0	0	0	1	0
HC-Cam375	0	0	0	0	0	0	0	0
HC-Cam376	0	0	0	0	0	0	0	0
HC-Cam377	0	0	0	0	0	0	0	0
HC-Cam378	0	0	0	0	0	0	0	0
HC-Cam379	0	0	0	0	0	0	0	0
HC-Cam380	0	0	0	0	0	0	0	0
HC-Cam381	0	0	0	0	0	0	0	0
HC-Cam382	0	0	-	-	-	-	-	0
HC-Cam383	0	0	0	0	0	0	1	0
HC-Cam384	0	0	0	0	0	0	0	0
HC-Cam385	-	0	0	0	0	0	0	0
HC-Cam386	-	0	0	0	0	0	0	0
HC-Cam387	-	0	0	0	0	0	0	0
HC-Cam388	-	0	0	0	0	0	0	0
HC-Cam389	-	0	0	0	0	0	0	0
HC-Cam390	-	1	0	0	0	0	0	0
HC-Cam391	-	0	0	0	0	0	0	0
HC-Cam392	0	0	0	0	0	0	0	0
HC-Cam393	0	0	0	0	0	0	0	0
HC-Cam394	0	0	0	0	0	0	0	0
HC-Cam395	-	0	0	0	0	0	0	0
HC-Cam396	-	0	0	0	0	0	0	0
HC-Cam397	-	0	0	0	0	0	0	0
HC-Cam398	-	0	0	0	0	0	0	0
HC-Cam399	-	0	0	0	0	0	0	0
HC-Cam400	-	0	0	0	-	-	0	0
HC-Cam401	-	0	0	0	-	-	0	0
HC-Cam402	-	0	0	0	0	0	0	0
HC-Cam403	-	0	0	0	0	0	0	0
HC-Cam404	-	0	0	0	0	0	0	0
WQ-Cam116	0	0	0	0	0	0	-	0
WQ-Cam117	0	0	0	0	0	0	0	0
WQ-Cam118	0	0	0	0	0	0	0	0
WQ-Cam119	0	0	0	0	0	0	0	0
WQ-Cam120	0	0	0	0	0	0	0	0
WQ-Cam121	0	0	0	0	0	0	0	0
WQ-Cam122	0	0	0	0	0	0	0	0

### Sheet: Mm
HC-Cam104	0	0	0	0	1	0	0	0
HC-Cam105	0	0	0	0	0	0	0	0
HC-Cam106	0	0	0	0	0	0	0	0
HC-Cam107	0	0	0	0	0	0	0	0
HC-Cam108	0	0	0	0	0	0	0	0
HC-Cam109	0	0	0	0	0	0	0	0
HC-Cam110	0	0	0	0	0	0	0	0
HC-Cam111	0	0	0	0	0	0	0	0
HC-Cam112	0	0	0	0	0	0	0	0
HC-Cam113	0	0	0	0	0	1	1	1
HC-Cam114	1	0	0	0	0	0	1	0
HC-Cam115	0	0	0	0	0	0	0	0
HC-Cam116	0	0	0	0	0	0	0	0
HC-Cam117	0	0	0	0	0	0	0	0
HC-Cam118	0	0	0	0	0	0	0	0
HC-Cam119	0	0	0	0	0	1	0	0
HC-Cam120	0	1	0	0	1	1	0	0
HC-Cam121	0	0	0	0	1	1	0	0
HC-Cam122	0	1	0	0	1	1	0	1
HC-Cam123	0	0	0	0	0	0	0	0
HC-Cam124	0	0	0	0	0	1	0	0
HC-Cam125	0	0	0	0	0	0	0	0
HC-Cam126	1	0	0	0	0	0	0	0
HC-Cam127	0	0	0	0	0	0	0	0
HC-Cam128	0	1	1	1	1	1	1	1
HC-Cam129	0	0	0	1	0	0	0	0
HC-Cam130	0	0	0	0	0	0	0	0
HC-Cam131	0	1	1	1	1	1	0	1
HC-Cam132	0	0	0	1	1	1	1	1
HC-Cam133	0	0	0	0	1	1	0	0
HC-Cam134	0	1	1	0	0	1	0	0
HC-Cam135	0	0	0	0	0	0	0	1
HC-Cam136	0	1	1	1	1	0	0	0
HC-Cam137	0	0	0	0	0	0	0	1
HC-Cam138	0	1	1	0	0	0	0	0
HC-Cam139	0	0	1	0	1	1	1	1
HC-Cam140	1	0	0	0	0	0	0	0
HC-Cam142	1	0	0	1	1	0	0	0
HC-Cam143	0	0	0	0	0	1	0	0
HC-Cam144	0	0	0	0	0	1	1	0
HC-Cam145	0	0	0	0	0	1	0	0
HC-Cam146	0	0	0	0	0	0	0	0
HC-Cam147	0	0	0	0	0	0	0	0
HC-Cam148	0	0	0	0	0	0	0	0
HC-Cam149	0	0	0	0	1	1	1	0
HC-Cam151	0	0	0	0	1	1	1	1
HC-Cam152	0	0	0	0	0	0	0	0
HC-Cam153	0	0	0	0	0	0	1	1
HC-Cam154	0	0	0	0	0	0	0	0
HC-Cam155	0	0	0	0	0	0	0	0
HC-Cam156	1	0	0	0	0	0	0	0
HC-Cam157	0	0	0	0	0	0	0	0
HC-Cam158	0	0	0	0	0	0	1	0
HC-Cam159	0	0	0	0	0	0	0	0
HC-Cam160	0	0	0	0	0	0	0	0
HC-Cam161	0	0	0	0	0	0	0	0
HC-Cam162	0	0	0	0	0	0	0	0
HC-Cam163	0	0	0	0	0	0	0	0
HC-Cam169	0	-	0	0	0	0	0	0
HC-Cam170	0	-	0	0	0	0	0	0
HC-Cam171	0	0	0	0	0	1	0	0
HC-Cam172	0	0	0	0	0	0	0	0
HC-Cam174	0	0	0	0	0	0	0	0
HC-Cam175	0	0	0	0	0	0	0	0
HC-Cam176	0	0	0	0	0	0	0	0
HC-Cam177	0	0	0	0	0	0	0	0
HC-Cam207	0	0	0	0	0	1	1	0
HC-Cam208	0	0	0	1	0	0	0	0
HC-Cam209	0	0	0	0	0	0	0	0
HC-Cam211	1	0	-	-	-	-	-	-
HC-Cam212	0	0	0	0	0	0	0	0
HC-Cam219	0	0	0	0	0	0	0	0
HC-Cam220	0	0	0	0	0	0	0	0
HC-Cam221	0	0	0	0	0	0	0	0
HC-Cam224	0	0	0	0	0	0	0	0
HC-Cam225	0	0	0	0	0	0	0	0
HC-Cam226	1	0	0	0	0	0	0	0
HC-Cam227	0	0	0	0	0	0	0	0
HC-Cam228	0	0	0	0	0	0	0	-
HC-Cam229	0	0	0	0	0	0	0	0
HC-Cam230	0	0	0	0	0	0	0	0
HC-Cam231	0	0	0	0	0	0	0	0
HC-Cam233	0	0	0	0	0	0	0	0
HC-Cam235	0	0	0	0	0	0	0	0
HC-Cam236	0	0	0	0	0	0	0	0
HC-Cam237	0	0	0	0	0	0	0	0
HC-Cam238	0	0	0	0	0	0	0	0
HC-Cam239	0	0	0	0	0	0	0	0
HC-Cam240	0	0	0	0	0	0	0	0
HC-Cam241	0	0	0	0	0	0	0	0
HC-Cam242	0	0	0	0	0	0	0	0
HC-Cam243	0	0	0	0	0	0	0	0
HC-Cam244	0	0	0	0	0	0	0	0
HC-Cam245	0	0	0	1	0	0	0	0
HC-Cam246	0	0	0	0	0	0	0	0
HC-Cam247	0	0	0	0	0	0	0	0
HC-Cam248	0	0	0	0	0	0	0	0
HC-Cam249	0	0	-	-	-	-	-	-
HC-Cam250	0	0	-	-	-	-	-	-
HC-Cam251	0	0	0	0	0	0	0	0
HC-Cam252	0	0	-	-	-	-	-	0
HC-Cam253	0	0	0	0	-	-	-	0
HC-Cam254	0	0	0	0	0	0	0	0
HC-Cam255	0	0	-	-	-	-	-	0
HC-Cam256	0	0	0	0	0	0	0	0
HC-Cam257	0	0	0	0	0	0	0	0
HC-Cam258	0	0	0	0	0	0	0	0
HC-Cam259	0	0	0	0	0	0	0	0
HC-Cam260	0	0	0	0	0	0	0	0
HC-Cam261	0	0	0	0	0	0	0	0
HC-Cam262	0	0	0	0	0	0	0	0
HC-Cam263	0	0	0	0	0	0	0	0
HC-Cam264	0	0	0	0	0	0	0	0
HC-Cam266	0	0	0	0	0	0	0	0
HC-Cam268	0	0	0	0	0	0	0	0
HC-Cam269	0	0	0	0	-	-	-	-
HC-Cam270	0	0	0	-	-	-	-	-
HC-Cam271	0	0	0	0	0	0	0	0
HC-Cam272	0	0	0	0	0	0	0	0
HC-Cam273	0	0	0	0	0	0	1	0
HC-Cam274	0	0	0	0	0	0	0	0
HC-Cam275	0	0	0	0	0	0	0	0
HC-Cam276	1	0	0	0	0	0	0	0
HC-Cam277	0	0	0	0	0	0	0	0
HC-Cam278	0	0	0	0	0	0	0	0
HC-Cam279	0	0	0	0	0	1	1	0
HC-Cam280	0	0	0	0	0	0	0	0
HC-Cam281	0	0	0	-	-	-	-	-
HC-Cam282	0	0	0	0	0	0	0	-
HC-Cam283	0	0	0	0	0	0	0	0
HC-Cam289	0	0	0	0	0	0	0	0
HC-Cam296	0	0	0	0	0	0	0	0
HC-Cam297	-	-	-	0	0	0	0	0
HC-Cam298	-	-	-	0	0	0	0	0
HC-Cam299	-	-	-	-	-	-	0	0
HC-Cam300	0	0	0	0	0	1	0	0
HC-Cam301	0	0	0	0	0	0	0	0
HC-Cam302	0	0	0	0	0	0	0	0
HC-Cam303	0	0	0	0	0	0	0	0
HC-Cam304	0	0	0	0	0	0	0	0
HC-Cam305	0	0	0	0	0	0	0	0
HC-Cam306	0	0	0	0	0	0	0	0
HC-Cam307	0	0	0	0	0	0	0	0
HC-Cam308	0	0	0	1	0	0	0	0
HC-Cam309	0	0	0	0	0	0	0	0
HC-Cam310	0	0	0	0	0	0	0	0
HC-Cam311	0	0	0	0	0	0	0	0
HC-Cam312	-	0	0	0	0	0	0	0
HC-Cam313	0	0	0	0	1	0	0	0
HC-Cam314	0	0	0	0	0	0	0	0
HC-Cam315	0	0	0	0	0	0	0	0
HC-Cam316	-	0	0	0	0	0	0	0
HC-Cam317	0	0	0	0	0	0	0	0
HC-Cam318	0	0	0	0	0	0	0	0
HC-Cam319	0	0	0	0	0	0	0	0
HC-Cam320	0	0	0	0	0	0	0	0
HC-Cam321	0	0	0	0	0	0	0	0
HC-Cam322	0	0	0	0	0	0	1	0
HC-Cam323	0	0	0	0	0	0	0	0
HC-Cam324	0	0	-	-	-	-	-	0
HC-Cam325	0	0	0	0	0	0	0	0
HC-Cam326	0	0	0	0	0	0	0	0
HC-Cam327	0	0	0	0	0	0	0	0
HC-Cam328	0	0	0	0	0	0	0	0
HC-Cam329	0	0	0	0	0	0	0	0
HC-Cam330	0	0	0	0	0	0	0	0
HC-Cam331	0	0	0	0	0	0	0	0
HC-Cam332	0	0	0	0	0	0	0	0
HC-Cam333	0	0	0	0	0	0	0	0
HC-Cam334	0	0	0	0	1	0	0	1
HC-Cam335	0	0	0	1	1	0	1	1
HC-Cam336	0	1	1	0	0	0	0	0
HC-Cam337	0	0	0	0	0	1	0	0
HC-Cam338	0	0	0	0	0	0	0	0
HC-Cam339	0	0	0	0	1	1	0	0
HC-Cam340	0	0	0	0	0	0	0	0
HC-Cam370	0	0	0	0	0	0	0	0
HC-Cam371	0	0	0	0	1	0	0	0
HC-Cam372	0	0	0	0	0	0	0	0
HC-Cam373	0	0	0	0	0	0	0	0
HC-Cam374	0	0	0	0	0	0	1	0
HC-Cam375	0	0	0	0	0	0	0	0
HC-Cam376	0	0	0	0	0	0	0	0
HC-Cam377	0	0	0	0	0	0	0	0
HC-Cam378	0	0	0	0	0	0	0	0
HC-Cam379	0	0	0	0	0	0	0	0
HC-Cam380	0	0	0	0	0	0	0	0
HC-Cam381	0	0	0	0	0	0	0	0
HC-Cam382	0	0	-	-	-	-	-	0
HC-Cam383	0	0	0	0	0	0	1	0
HC-Cam384	0	0	0	0	0	0	0	0
HC-Cam385	-	0	0	0	0	0	0	0
HC-Cam386	-	0	0	0	0	0	0	0
HC-Cam387	-	0	0	0	0	0	0	0
HC-Cam388	-	0	0	0	0	0	0	0
HC-Cam389	-	0	0	0	0	0	0	0
HC-Cam390	-	1	0	0	0	0	0	0
HC-Cam391	-	0	0	0	0	0	0	0
HC-Cam392	0	0	0	0	0	0	0	0
HC-Cam393	0	0	0	0	0	0	0	0
HC-Cam394	0	0	0	0	0	0	0	0
HC-Cam395	-	0	0	0	0	0	0	0
HC-Cam396	-	0	0	0	0	0	0	0
HC-Cam397	-	0	0	0	0	0	0	0
HC-Cam398	-	0	0	0	0	0	0	0
HC-Cam399	-	0	0	0	0	0	0	0
HC-Cam400	-	0	0	0	-	-	0	0
HC-Cam401	-	0	0	0	-	-	0	0
HC-Cam402	-	0	0	0	0	0	0	0
HC-Cam403	-	0	0	0	0	0	0	0
HC-Cam404	-	0	0	0	0	0	0	0
WQ-Cam116	0	0	0	0	0	0	-	0
WQ-Cam117	0	0	0	0	0	0	0	0
WQ-Cam118	0	0	0	0	0	0	0	0
WQ-Cam119	0	0	0	0	0	0	0	0
WQ-Cam120	0	0	0	0	0	0	0	0
WQ-Cam121	0	0	0	0	0	0	0	0
WQ-Cam122	0	0	0	0	0	0	0	0
